# Genome-wide multi-layered epigenomic profiling across human aging

**DOI:** 10.64898/2026.07.27.740934

**Authors:** Mara Steiger, René Krüger, Mina Shaigan, Deepika Puri, Giulia Fornero, Hannes Klump, Alexander Meissner, Ivan G. Costa, Helene Kretzmer, Wolfgang Wagner

## Abstract

Aging is characterized by highly reproducible alterations across multiple layers of the epigenetic landscape, including DNA methylation, chromatin accessibility, and histone modifications. However, it remains unclear to what extent these age-associated changes are interconnected and coordinated coherently. To investigate the genome-wide distribution and interplay of age-associated epigenetic alterations, we generated whole-genome bisulfite sequencing (WGBS) data from blood samples of 120 healthy donors. Integration with ATAC-seq data revealed no clear relationship between age-related changes in DNA methylation and chromatin accessibility. We further examined the association of these alterations with age-dependent changes in CTCF occupancy and histone modifications, including H3K27ac, H3K27me3, H3K4me1, H3K4me3, and H3K9me3, but observed very little corresponding changes in chromatin states. Collectively, our integrative genome-wide analysis revealed only limited association between age-associated epigenetic alterations in DNA methylation, chromatin accessibility, and histone modifications, arguing against a broadly coordinated remodeling of the aging epigenome.
