## Supplemental Table 1 for "Genome-wide multi-layered epigenomic profiling across human aging"

### Sheet: Tabelle2
Sample_ID	Age	Sex	WGBS-seq	ChIP-seq	ATAC-seq	Total reads (WGBS-seq)	Mapped reads (WGBS-seq)	CpGs covered (10 < coverage < 150) (WGBS-seq)	Mean methylation rate (WGBS-seq)	FRiP-Score (ATAC-seq)	TSS-Score (ATAC-seq)
ID1	53	m	Yes		Yes	964395166	865364156	26335463	0.8159	0.0026228	3.55058
ID2	66	f	Yes		Yes	968630136	872220751	26263227	0.8112	0.101107	6.46071
ID3	52	m	Yes		Yes	1032858300	928438261	26417490	0.8136	0.0293976	4.51885
ID4	24	m	Yes		Yes	1036241432	930964415	26398751	0.8201	0.0362328	7.04845
ID5	46	f	Yes		Yes	918589428	826961102	25927439	0.8211	0.034259	6.6543
ID6	40	m	Yes		Yes	894329986	801694604	26103006	0.8202	0.0553974	6.06293
ID7	26	m	Yes		Yes	1093379272	984332886	26571874	0.8141	0.0662479	9.88494
ID8	33	m	Yes		Yes	1118967258	1006703752	26452587	0.8151	0.0726662	10.3858
ID9	27	m	Yes		Yes	1150294214	1033349406	26789128	0.8146	0.0386359	6.37436
ID10	20	m	Yes		Yes	1136737904	1021326268	26703090	0.8141	0.117516	13.5828
ID11	22	f	Yes		Yes	880365788	793791585	26094432	0.8182	0.0385673	6.77803
ID12	23	m	Yes		Yes	968092294	868867209	26423153	0.8144	0.103248	12.2454
ID13	53	m	Yes		Yes	1127364270	1012473960	26659437	0.8148	0.0608751	7.32012
ID14	61	f	Yes		Yes	1008172820	906372723	26524848	0.8113	0.0303671	6.44663
ID15	39	m	Yes		Yes	1242415550	1112621172	26796001	0.8056	0.0474687	6.55159
ID16	46	m	Yes		Yes	991355468	889345248	26547584	0.8107	0.0573802	8.51844
ID17	26	m	Yes		Yes	1408828236	1268078699	26901164	0.8134	0.0828736	7.89564
ID18	27	f	Yes		Yes	960518948	867292882	26264745	0.8119	0.0913651	10.3455
ID19	22	m	Yes		Yes	872532888	783195973	26162172	0.8198	0.0655105	8.49927
ID20	24	m	Yes		Yes	1054251012	947737215	26561587	0.8129	0.162979	19.9073
ID21	58	m	Yes		Yes	983880752	883111577	26299633	0.8057	0.0216462	3.9661
ID22	51	m	Yes		Yes	1223795384	1097440323	26788665	0.813	0.0533642	8.54294
ID23	53	m	Yes		Yes	1691786532	1515007747	27066086	0.8056	0.0586686	7.22301
ID24	52	m	Yes		Yes	920804114	826861636	26308918	0.816	0.0284	6.37105
ID25	43	m	Yes		Yes	945791256	847338733	26163719	0.8109	0.00975499	3.1657
ID26	31	m	Yes		Yes	955524338	856132507	26217851	0.823	0.0370092	4.16038
ID27	21	m	Yes		Yes	1295841882	1155602084	26746179	0.8029	0.0823587	8.33952
ID28	37	m	Yes		Yes	936686156	842364678	26319811	0.8169	0.0409173	6.39355
ID29	27	m	Yes		Yes	1000523580	897935041	26449005	0.8177	0.0721117	9.42461
ID30	20	m	Yes		Yes	1103821390	987287202	26527501	0.8084	0.0490261	7.96898
ID31	52	m	Yes		Yes	1609352858	1439418302	27021919	0.7974	0.0615351	7.65425
ID32	26	m	Yes		Yes	996240996	895888845	26406151	0.817	0.0468603	6.24112
ID33	33	m	Yes		Yes	1573408638	1414081841	26970166	0.8084	0.0528874	9.22078
ID34	52	m	Yes		Yes	985011666	884475844	26407637	0.8173	0.0933905	8.4453
ID35	60	f	Yes		Yes	1267637312	1136462155	26747985	0.8085	0.0564095	9.25863
ID36	45	m	Yes		Yes	971845388	871943714	26334154	0.8118	0.0422559	7.71879
ID37	20	m	Yes		Yes	1057295210	946784195	26012690	0.8207	0.0912541	12.1622
ID38	33	m	Yes		Yes	1010825626	908065179	26341805	0.8146	0.0534214	8.34884
ID39	24	m	Yes		Yes	1185643082	1063278618	26652361	0.8183	0.031346	5.8291
ID40	50	m	Yes		Yes	1340440510	1202805684	26857200	0.8065	0.0220654	4.94591
ID41	26	m	Yes		Yes	1051095546	946785818	26419361	0.8281	0.0186516	5.16642
ID42	34	f	Yes		Yes	923972484	832019776	26008879	0.8189	0.00275259	3.69082
ID43	52	m	Yes		Yes	2197542838	1972227184	27111849	0.8089	0.0273628	5.58724
ID44	33	m	Yes		Yes	1081647018	968347526	26511030	0.8096	0.0651752	5.91535
ID45	54	m	Yes		Yes	916000240	823157114	26240438	0.819	0.0555944	6.67662
ID46	24	f	Yes		Yes	969328516	873392299	26365695	0.8268	0.0291467	5.51574
ID47	44	m	Yes		Yes	1039549596	934413717	26504128	0.8109	0.0383956	6.28798
ID48	34	m	Yes		Yes	960244642	860283381	26335120	0.8193	0.0355441	7.03126
ID49	30	m	Yes		Yes	1200525226	1080805426	26738468	0.8111	0.0949197	5.27367
ID50	30	m	Yes		Yes	1033415498	929692722	26536184	0.8158	0.042784	5.3546
ID51	58	f	Yes		Yes	1035363196	934837362	26461286	0.8123	0.0471217	5.19477
ID52	25	f	Yes		Yes	1003124582	910038197	26242846	0.8176	0.0612968	8.92829
ID53	26	f	Yes		Yes	952334952	863640094	26265196	0.8111	0.0578085	6.48699
ID54	46	m	Yes		Yes	1048576434	943910132	26385370	0.8165	0.119149	4.90749
ID55	62	f	Yes		Yes	1317915608	1188885012	26884994	0.7989	0.0825873	4.45279
ID56	42	f	Yes		Yes	926850378	836241698	26111337	0.8081	0.111568	5.94967
ID57	24	f	Yes		Yes	1173822200	1061196704	26612199	0.8142	0.0655784	6.28367
ID58	54	m	Yes		Yes	1081307346	971760672	26569488	0.811	0.10721	4.51105
ID59	33	m	Yes		Yes	991291468	892901408	26402841	0.8154	0.0714352	4.09676
ID60	33	m	Yes		Yes	1083882910	978176356	26550955	0.8113	0.0771095	4.77012
ID62	52	m	Yes		Yes	1015321908	913241480	26469786	0.8102	0.0887082	5.09917
ID63	39	m	Yes		Yes	1223156644	1101520609	26717573	0.8105	0.152202	11.1119
ID64	21	m	Yes		Yes	1094413588	984541301	26533592	0.8093	0.101291	5.1255
ID65	41	m	Yes		Yes	1039757970	934238955	26386013	0.8132	0.0826184	6.25214
ID66	56	m	Yes		Yes	1104847006	995994439	26520902	0.8127	0.130165	7.95772
ID67	26	m	Yes		Yes	1089148108	983348923	26424342	0.8201	0.10665	6.69918
ID68	28	m	Yes		Yes	931919874	839386126	26154744	0.8184	0.138403	5.61816
ID69	25	m	Yes		Yes	1041160246	937538154	26436400	0.8015	0.112065	5.55279
ID70	53	f	Yes		Yes	1006016220	911349710	26245093	0.8033	0.08687	5.78118
ID71	28	m	Yes		Yes	1021575464	922031219	26334392	0.8171	0.139346	5.23848
ID72	52	m	Yes		Yes	1118397962	1005014167	26627522	0.8037	0.143967	6.2874
ID73	19	m	Yes		Yes	1472920322	1322216120	26910703	0.8019	0.172642	10.133
ID74	28	f	Yes		Yes	1240148218	1116540567	26727514	0.8096	0.0784221	8.07758
ID75	26	m	Yes		Yes	945196780	846596731	25897478	0.8265	0.127213	11.0077
ID76	27	m	Yes		Yes	1011663078	908278612	26316795	0.819	0.00887447	3.42136
ID77	52	m	Yes		Yes	1348515196	1214652073	26808197	0.8133	0.0471142	6.86883
ID78	49	m	Yes		Yes	1825631078	1639048956	26992789	0.8041	0.058261	6.77734
ID79	52	m	Yes		Yes	1142590656	1027608982	26583908	0.8094	0.0500427	5.70911
ID80	57	f	Yes		Yes	1044298504	942824202	26409781	0.8107	0.117108	10.7774
ID81	29	f	Yes		Yes	1263871864	1138961070	26805152	0.8103	0.0986335	8.27971
ID82	27	m	Yes		Yes	1201774304	1082082546	26749074	0.8071	0.0466856	5.85323
ID83	54	m	Yes		Yes	926529260	830834406	26305566	0.8153	0.0721887	6.45077
ID84	34	m	Yes		Yes	987361080	884838817	26366692	0.8212	0.0265463	5.61856
ID85	35	m	Yes		Yes	980477982	882291655	26345838	0.8181	0.0433752	5.48671
ID86	39	m	Yes		Yes	953570600	856049249	26373783	0.8173	0.0356827	4.29698
ID87	33	m	Yes		Yes	1175604996	1056305938	26697698	0.8107	0.0291497	5.03567
ID88	28	m	Yes		Yes	890413926	798362659	26031498	0.8227	0.00872233	4.2364
ID89	57	m	Yes		Yes	1003410266	902154279	26468885	0.8127	0.0322104	4.96754
ID90	23	f	Yes		Yes	1070498758	968195131	26463608	0.8166	0.0470107	5.36659
ID91	26	m	Yes		Yes	1078632530	968780682	26528844	0.8146	0.0135754	4.79411
ID92	59	m	Yes		Yes	908732718	815054530	26099290	0.8162	0.0189401	4.44189
ID93	34	m	Yes		Yes	1148044048	1030802395	26590488	0.8117	0.0295714	6.00809
ID94	29	f	Yes		Yes	942163562	849827936	26220407	0.8216	0.0878333	8.19271
ID95	32	m	Yes		Yes	967100044	869771638	26252855	0.8249	0.0865444	7.4528
ID96	25	m	Yes		Yes	1040274006	934042635	26444105	0.8199	0.0755155	8.34068
ID97	29	f	Yes		Yes	1188458432	1072392797	26711056	0.795	0.0426102	5.37366
ID98	23	m	Yes(*)	Yes		1257993838	1128026739	26784324	0.8119
ID99	26	m	Yes(*)	Yes		1572266440	1400423658	26979479	0.8088
ID101	22	m	Yes(*)	Yes		987551424	883624250	26380650	0.8109
ID102	69	m	Yes(*)	Yes		1549542902	1387237761	26962230	0.7999
ID103	66	m	Yes(*)	Yes		1026121430	924173307	26577671	0.803
ID105	24	m	Yes(*)	Yes		939639998	837608998	26181518	0.8079
ID106	25	m	Yes(*)	Yes		1061991520	955674067	26523100	0.8094
ID107	66	f	Yes(*)	Yes		1003440414	905459082	26391569	0.793
ID108	67	m	Yes(*)	Yes		976483082	877217242	26298468	0.7842
ID109	73	m	Yes(*)	Yes		1714989622	1543017626	26992629	0.7869
ID110	25	m	Yes			931847814	837309012	26239118	0.8126
ID111	21	f	Yes			1003039038	901250231	26410898	0.8172
ID112	78	f	Yes			915926554	824613865	26213057	0.8133
ID113	66	m	Yes			1165552706	1048238917	26800224	0.8036
IDsc_O1	69	f	Yes			1062218218	956342452	26485432	0.8064
IDsc_O2	61	m	Yes			1298428750	1168635073	26777608	0.8074
IDsc_O3	72	m	Yes			1227229632	1103478992	26681467	0.7872
IDsc_O4	67	m	Yes			1018924634	914847399	26403609	0.8019
IDsc_O5	74	m	Yes			1704083614	1535504747	26993508	0.8002
IDsc_Y1	23	m	Yes			1039457090	931615146	26441253	0.8132
IDsc_Y2	24	m	Yes			994733496	896744495	26294872	0.8105
IDsc_Y3	26	f	Yes			1287375538	1163401177	26792650	0.8032
IDsc_Y4	19	f	Yes			1034807120	936503444	26379192	0.8221
IDsc_Y5	19	m	Yes			1015456758	914360392	26265285	0.8163
An (*) denotes samples that contributed to the supervised identification of age‑associated DMRs.
