## Supplemental Table 2 for "Genome-wide multi-layered epigenomic profiling across human aging"

### Sheet: Tabelle1
Chromosome	CpG position	pearson_correlation	pearson_p_adj	pearson_log_correlation	pearson_log_p_adj	spearman_correlation	spearman_p_adj
chr1	100651971	-0.663544	3.32e-11	-0.65606	8.3e-11	-0.636164	8.63e-10
chr1	103958189	-0.60065	2.14e-08	-0.612816	7.14e-09	-0.60929	1.22e-08
chr1	109643796	-0.650566	1.46e-10	-0.646828	2.25e-10	-0.627748	2.16e-09
chr1	148874855	-0.616828	4.51e-09	-0.613696	6.56e-09
chr1	162848648	-0.65696	7.08e-11	-0.63825	5.67e-10	-0.605604	1.67e-08
chr1	162848668	-0.609768	8.85e-09
chr1	167552917	-0.609478	9.09e-09	-0.617593	4.48e-09	-0.609389	1.21e-08
chr1	170200828	-0.603701	1.58e-08
chr1	177102983	-0.709905	7.26e-14	-0.705743	1.44e-13	-0.688029	2.18e-12
chr1	186682623	-0.667457	2.2e-11	-0.649818	1.59e-10	-0.614472	7.37e-09
chr1	206512090	-0.646972	2.16e-10	-0.646878	2.25e-10	-0.65182	1.62e-10
chr1	207823329	-0.621138	5.36e-09	-0.638816	1.06e-09	-0.65518	2.29e-10
chr1	207823345	-0.671502	2.23e-11	-0.675145	1.54e-11	-0.664892	5.9e-11
chr1	207823637	-0.651663	2.53e-10	-0.651934	2.6e-10	-0.649133	4.28e-10
chr1	207823660	-0.665319	7.13e-11	-0.678962	1.63e-11	-0.676732	2.73e-11
chr1	207823672	-0.759484	5.14e-17	-0.753614	2.11e-16	-0.736135	5.27e-15
chr1	207823675	-0.653814	1.64e-10	-0.645156	4.2e-10	-0.651032	2.74e-10
chr1	207823681	-0.807534	6.19e-21	-0.785064	6.2e-19	-0.749193	9.27e-16
chr1	207823702	-0.791079	6.38e-19	-0.789012	7.84e-19	-0.749225	2.01e-15
chr1	207823705	-0.654438	3.77e-10	-0.637048	2.29e-09	-0.622793	1.11e-08
chr1	207823715	-0.75875	2.97e-15	-0.756136	5.05e-15	-0.748243	2.91e-14
chr1	207823723	-0.679811	1.77e-10	-0.699571	2.09e-11	-0.690498	6.72e-11
chr1	227749205	-0.620881	2.98e-09
chr1	227754231	-0.64658	2.25e-10	-0.633515	9.51e-10	-0.634694	1.01e-09
chr1	242924957	-0.638518	5.3e-10	-0.622744	2.66e-09
chr1	242924970	-0.638587	5.28e-10	-0.629272	1.47e-09	-0.603381	2.06e-08
chr1	61101705	-0.62844	1.4e-09	-0.624842	2.2e-09	-0.617119	5.75e-09
chr1	68768678	-0.637617	5.77e-10	-0.620903	3.21e-09
chr1	68768716	-0.604012	1.53e-08
chr1	206512615			-0.607332	1.76e-08	-0.627893	3.21e-09
chr1	207823591			-0.604777	4.96e-08	-0.600992	8.05e-08
chr1	72896704			-0.608012	1.14e-08	-0.622996	3.42e-09
chr1	148875085					-0.603691	2e-08
chr1	33307297					0.622445	3.56e-09
chr2	102141935	-0.607602	1.33e-08
chr2	105399288	0.638417	3.55e-09	0.633568	6.21e-09	0.601207	1.43e-07
chr2	108579996	-0.646146	2.33e-10	-0.641577	4.03e-10	-0.618819	4.98e-09
chr2	123569197	-0.631389	1.06e-09	-0.62509	2.16e-09	-0.612847	8.52e-09
chr2	123569222	-0.623756	2.23e-09	-0.625488	2.07e-09	-0.635726	9.08e-10
chr2	127909405	-0.614803	5.41e-09	-0.619071	3.87e-09	-0.607424	1.44e-08
chr2	14277760	-0.615178	5.28e-09	-0.615156	5.73e-09
chr2	144359066	-0.645317	3.16e-10	-0.64542	3.38e-10	-0.633413	1.49e-09
chr2	147278565	-0.634839	7.4e-10
chr2	148509943	-0.626285	1.74e-09	-0.642953	3.53e-10	-0.627634	2.17e-09
chr2	148510165	-0.633187	8.8e-10	-0.638458	5.66e-10	-0.637149	7.83e-10
chr2	152694542	-0.666496	2.45e-11	-0.664541	3.17e-11	-0.649726	2.1e-10
chr2	162297214	-0.650838	1.42e-10	-0.623991	2.37e-09
chr2	163708497	-0.601169	2.03e-08	-0.61251	7.36e-09	-0.624699	2.9e-09
chr2	163732992	-0.612729	6.53e-09	-0.627641	1.71e-09	-0.613615	7.91e-09
chr2	163733172	-0.614897	5.36e-09	-0.634835	8.37e-10	-0.641114	5.07e-10
chr2	163733541	-0.617283	5.26e-09	-0.607728	1.4e-08	-0.617735	6.62e-09
chr2	163733757	-0.634283	7.87e-10	-0.656875	7.65e-11	-0.667662	2.93e-11
chr2	163734224	-0.625191	8.22e-09	-0.640668	2.02e-09	-0.617825	2.09e-08
chr2	163734340	-0.612718	1.82e-08	-0.600207	6.25e-08
chr2	178718535	-0.614955	5.35e-09	-0.606225	1.34e-08
chr2	184766133	-0.611216	7.58e-09	-0.618215	4.24e-09	-0.622462	3.56e-09
chr2	18687345	-0.607038	1.16e-08
chr2	189584383	-0.609719	8.86e-09	-0.609241	1.01e-08
chr2	189584390	-0.637469	5.77e-10	-0.649298	1.69e-10	-0.64226	4.56e-10
chr2	206708615	-0.662425	3.76e-11	-0.653899	1.05e-10	-0.635453	9.35e-10
chr2	206713884	-0.645757	2.44e-10	-0.652504	1.21e-10	-0.661775	5.23e-11
chr2	206713956	-0.624317	2.12e-09	-0.637446	6.17e-10	-0.660163	6.17e-11
chr2	206714073	-0.610985	7.77e-09	-0.613281	6.82e-09
chr2	227460672	-0.621368	2.84e-09	-0.607456	1.2e-08
chr2	58769753	-0.611799	7.11e-09
chr2	58769787	-0.623497	2.28e-09
chr2	62552899	-0.605209	1.37e-08	-0.62095	3.2e-09	-0.621393	3.93e-09
chr2	66418937	-0.641605	3.78e-10	-0.628945	1.5e-09	-0.625791	2.63e-09
chr2	66421261	-0.74247	3.67e-16	-0.732786	2.36e-15	-0.719304	2.91e-14
chr2	66421266	-0.771019	3.79e-18	-0.757317	5.26e-17	-0.742227	1.35e-15
chr2	66421326	-0.734553	1.48e-15	-0.728585	4.53e-15	-0.703419	2.77e-13
chr2	66421410	-0.677312	6.02e-12	-0.672924	1.24e-11	-0.660336	6.08e-11
chr2	66421421	-0.649106	1.72e-10	-0.65551	8.64e-11	-0.649803	2.1e-10
chr2	66421494	-0.651742	1.28e-10	-0.656315	8.08e-11	-0.639294	6.26e-10
chr2	66421665	-0.695574	5.11e-13	-0.701624	2.77e-13	-0.699586	4.51e-13
chr2	66423021	-0.696317	4.95e-13	-0.698286	4.56e-13	-0.689887	1.86e-12
chr2	66423086	-0.601821	1.9e-08	-0.60216	1.96e-08	-0.619312	4.78e-09
chr2	66423210	-0.653606	1.04e-10	-0.666334	2.63e-11	-0.665447	3.63e-11
chr2	66423221	-0.638378	5.35e-10	-0.660282	5.29e-11	-0.657081	8.78e-11
chr2	66423312	-0.62233	2.56e-09	-0.623522	2.45e-09	-0.611832	9.45e-09
chr2	66427319	-0.622952	2.4e-09	-0.60689	1.27e-08
chr2	66427363	-0.624173	2.15e-09	-0.632276	1.08e-09	-0.634716	1.01e-09
chr2	66427383	-0.659485	5.25e-11	-0.650518	1.46e-10	-0.618403	5.2e-09
chr2	66427386	-0.655043	8.83e-11	-0.646688	2.28e-10	-0.623463	3.27e-09
chr2	66427399	-0.619715	3.37e-09	-0.61409	6.33e-09
chr2	66427512	-0.686404	1.85e-12	-0.685595	2.28e-12	-0.673721	1.28e-11
chr2	66427592	-0.636858	6.19e-10	-0.641967	3.93e-10	-0.622043	3.66e-09
chr2	66427596	-0.695489	5.11e-13	-0.693506	8.04e-13	-0.685049	3.12e-12
chr2	66427651	-0.644427	2.79e-10	-0.651058	1.38e-10	-0.64206	4.62e-10
chr2	67128850	-0.631546	1.05e-09	-0.653678	1.07e-10	-0.654135	1.25e-10
chr2	105399297			0.614601	2.98e-08	0.635306	5.26e-09
chr2	13045793			-0.617444	4.54e-09	-0.628006	2.14e-09
chr2	163708468			-0.609023	1.04e-08	-0.60953	1.19e-08
chr2	163733059			-0.604175	1.62e-08
chr2	163733755			-0.609584	9.87e-09	-0.60736	1.45e-08
chr2	206707981			-0.611125	8.46e-09	-0.615657	6.62e-09
chr2	67142398			-0.610363	9.11e-09	-0.617296	5.72e-09
chr2	142007510					-0.605629	1.67e-08
chr2	148509965					-0.617141	5.75e-09
chr2	150677049					-0.6187	7.3e-09
chr2	163689590					-0.619367	4.78e-09
chr2	163708425					-0.632043	1.38e-09
chr2	56593404					-0.608698	1.29e-08
chr2	66424545					-0.61051	1.08e-08
chr3	114900916	-0.633482	8.58e-10	-0.624019	2.37e-09	-0.601659	2.43e-08
chr3	116670962	-0.664034	3.15e-11	-0.656459	7.98e-11	-0.618669	5.05e-09
chr3	116671011	-0.654937	8.84e-11	-0.653956	1.05e-10	-0.648451	2.36e-10
chr3	116702346	-0.63198	1.01e-09	-0.638271	5.67e-10	-0.646804	2.74e-10
chr3	116702390	-0.677582	5.91e-12	-0.686878	1.9e-12	-0.655366	1.06e-10
chr3	118501039	-0.641087	4e-10	-0.619429	3.75e-09
chr3	118987608	-0.724652	7.43e-15	-0.705707	1.44e-13	-0.667015	3.11e-11
chr3	118987801	-0.755768	5.14e-17	-0.756776	5.26e-17	-0.736461	2.75e-15
chr3	120536838	-0.601731	1.92e-08	-0.607493	1.2e-08
chr3	124772096	-0.638171	6.6e-10	-0.65778	8.48e-11	-0.664994	4.73e-11
chr3	135426054	-0.713479	4.48e-14	-0.721812	1.33e-14	-0.700729	4.05e-13
chr3	139870782	-0.628173	1.44e-09	-0.609362	1.01e-08
chr3	146761594	-0.697079	4.46e-13	-0.674005	1.11e-11	-0.647185	2.68e-10
chr3	149621789	-0.615099	5.32e-09	-0.610356	9.11e-09
chr3	153174506	-0.649556	1.64e-10	-0.638735	5.51e-10	-0.627204	2.27e-09
chr3	160747300	-0.648377	2.31e-10	-0.668627	2.61e-11	-0.680329	7.65e-12
chr3	174495453	-0.616889	4.5e-09	-0.620125	3.5e-09	-0.606649	1.53e-08
chr3	174495624	-0.663789	5.21e-11	-0.663835	5.74e-11	-0.634615	1.65e-09
chr3	174495646	-0.614501	3.41e-08	-0.610563	5.29e-08
chr3	174639705	-0.607403	1.12e-08	-0.626255	1.94e-09	-0.617099	5.75e-09
chr3	192056137	-0.622642	2.48e-09
chr3	194271670	-0.64168	3.77e-10	-0.641004	4.2e-10	-0.636695	8.2e-10
chr3	28240454	-0.615364	5.21e-09	-0.600362	2.34e-08
chr3	51706880	0.632128	3.49e-05	0.656628	8.82e-06	0.656745	1.01e-05
chr3	51707160	0.605429	2.96e-08	0.605252	3.18e-08	0.622669	7.44e-09
chr3	51707162	0.636623	1.18e-09	0.637879	1.16e-09	0.629126	3.45e-09
chr3	51707194	0.608696	1.2e-08	0.601357	2.59e-08
chr3	51707200	0.627258	1.56e-09	0.621437	3.04e-09	0.624872	2.85e-09
chr3	51707355	0.604052	1.87e-08	0.604638	1.88e-08	0.606831	1.82e-08
chr3	51707396	0.610569	9.95e-09	0.615568	6.67e-09	0.608452	1.56e-08
chr3	51955917	0.603634	3.43e-08
chr3	64730749	-0.632965	8.98e-10	-0.623198	2.54e-09	-0.607512	1.43e-08
chr3	71428902	-0.630069	1.2e-09	-0.636518	6.91e-10	-0.664884	3.84e-11
chr3	71428927	-0.604353	1.49e-08	-0.606611	1.3e-08	-0.602784	2.16e-08
chr3	87225988	-0.612913	6.44e-09
chr3	95721862	-0.698075	3.93e-13	-0.70616	1.43e-13	-0.695052	8.86e-13
chr3	95721880	-0.745534	2.34e-16	-0.747698	2.28e-16	-0.718348	3.13e-14
chr3	153174449			-0.601548	2.07e-08	-0.606932	1.49e-08
chr3	173055845			-0.604527	1.56e-08	-0.622174	3.62e-09
chr3	174636788			-0.605907	1.66e-08	-0.613509	9.75e-09
chr3	65636595			-0.616845	4.8e-09	-0.606678	1.53e-08
chr3	9977356			-0.614195	6.29e-09	-0.627637	2.17e-09
chr3	10958537					-0.607204	1.47e-08
chr3	51707504					0.616677	7.92e-08
chr4	104067251	-0.631689	1.04e-09	-0.611616	8.02e-09
chr4	104559767	-0.610613	8.09e-09	-0.62143	3.04e-09	-0.608422	1.32e-08
chr4	108828824	-0.680894	5.07e-12	-0.673215	1.51e-11	-0.644979	4.28e-10
chr4	111511995	-0.675125	7.88e-12	-0.666369	2.63e-11	-0.642913	4.28e-10
chr4	111986703	-0.608766	9.74e-09	-0.613506	6.67e-09
chr4	117793912	-0.600316	2.21e-08
chr4	117794188	-0.61064	1.22e-08	-0.630417	1.94e-09	-0.643611	6.18e-10
chr4	117794333	-0.616985	4.46e-09	-0.614024	6.36e-09
chr4	144906493	-0.61506	5.33e-09	-0.621033	3.18e-09	-0.614596	7.3e-09
chr4	144906918	-0.63103	1.1e-09	-0.630719	1.26e-09	-0.617252	5.73e-09
chr4	149135241	-0.630095	1.2e-09	-0.629807	1.38e-09	-0.61961	4.7e-09
chr4	154465126	-0.663459	3.33e-11	-0.651224	1.36e-10	-0.637599	7.47e-10
chr4	157899324	-0.638852	5.12e-10	-0.633844	9.24e-10	-0.620183	4.41e-09
chr4	160265683	-0.711409	6.06e-14	-0.706028	1.43e-13	-0.684943	3.12e-12
chr4	160353781	-0.617517	1.4e-08
chr4	16573797	-0.651783	1.28e-10	-0.624686	2.22e-09	-0.613772	7.79e-09
chr4	16574049	-0.729404	3.46e-15	-0.713445	4.92e-14	-0.676958	8.82e-12
chr4	16574151	-0.631353	1.06e-09	-0.618116	4.26e-09	-0.614405	7.4e-09
chr4	172047176	-0.619548	3.41e-09
chr4	172047187	-0.619578	3.4e-09
chr4	172052537	-0.616239	4.74e-09
chr4	172052551	-0.603182	1.66e-08
chr4	173368289	-0.608374	1.01e-08
chr4	173369228	-0.652106	1.23e-10	-0.62298	2.6e-09
chr4	183456585	-0.627749	1.49e-09	-0.624889	2.19e-09	-0.608823	1.28e-08
chr4	19203726	-0.657118	6.97e-11	-0.655438	8.66e-11	-0.638747	6.6e-10
chr4	19203728	-0.625492	1.89e-09	-0.632382	1.07e-09	-0.622252	3.6e-09
chr4	25330943	-0.627007	2e-09	-0.603572	2.07e-08
chr4	37195361	-0.625545	1.89e-09	-0.605949	1.37e-08
chr4	44806264	-0.735098	1.39e-15	-0.717572	2.63e-14	-0.665248	3.69e-11
chr4	44806414	-0.629072	1.31e-09	-0.634409	8.75e-10	-0.645128	3.32e-10
chr4	55442389	-0.616824	4.51e-09	-0.605571	1.41e-08
chr4	57267955	-0.644208	2.84e-10	-0.6572	7.37e-11	-0.662836	4.73e-11
chr4	57854965	-0.613018	6.37e-09
chr4	57855085	-0.680767	3.99e-12	-0.653078	1.13e-10	-0.607972	1.37e-08
chr4	57855212	-0.644615	2.74e-10	-0.620593	3.32e-09
chr4	65737917	-0.617995	4e-09
chr4	65738362	-0.675525	7.51e-12	-0.657472	7.31e-11	-0.620659	4.26e-09
chr4	66141678	-0.61959	3.4e-09	-0.610951	8.57e-09
chr4	83364822	-0.629158	1.3e-09	-0.63232	1.08e-09	-0.619587	4.7e-09
chr4	84146681	-0.60682	1.18e-08
chr4	156102288			-0.615104	5.74e-09	-0.631303	1.49e-09
chr4	149135318					-0.618249	5.26e-09
chr5	103744130	-0.636308	6.55e-10	-0.622369	2.77e-09
chr5	120093628	-0.600701	2.13e-08	-0.603784	1.67e-08
chr5	120691250	-0.639331	4.86e-10	-0.639289	5.15e-10	-0.623455	3.27e-09
chr5	120691293	-0.614595	5.5e-09	-0.62241	2.77e-09	-0.614222	7.51e-09
chr5	124950009	-0.602027	1.87e-08
chr5	141872415	-0.613178	6.28e-09	-0.609616	9.86e-09	-0.608948	1.26e-08
chr5	161152785	-0.766372	6.67e-18	-0.741763	5.54e-16	-0.684668	3.2e-12
chr5	161160974	-0.655415	8.51e-11	-0.672913	1.24e-11	-0.679764	6.29e-12
chr5	162388506	-0.618198	3.92e-09	-0.612412	7.43e-09
chr5	166980461	-0.652398	1.2e-10	-0.634502	8.69e-10
chr5	166994179	-0.603784	1.57e-08
chr5	167049844	-0.655708	8.23e-11	-0.65228	1.22e-10	-0.648167	2.43e-10
chr5	167051004	-0.634857	9.12e-10	-0.639806	5.98e-10	-0.625706	3.23e-09
chr5	167087627	-0.647913	1.96e-10	-0.65223	1.22e-10	-0.608327	1.33e-08
chr5	167088990	-0.67571	7.46e-12	-0.67751	7.03e-12	-0.663483	4.48e-11
chr5	167088998	-0.609745	8.85e-09	-0.600938	2.21e-08
chr5	167188307	-0.653605	1.04e-10	-0.631023	1.23e-09
chr5	167188309	-0.628211	1.44e-09	-0.618117	4.26e-09
chr5	27825723	-0.622866	2.99e-09	-0.606947	1.5e-08
chr5	32018116	-0.612852	6.45e-09	-0.606265	1.34e-08	-0.612828	8.52e-09
chr5	63892892	-0.674199	8.85e-12	-0.638072	5.77e-10
chr5	64165174	-0.703622	1.86e-13	-0.694788	7.07e-13	-0.675717	1.03e-11
chr5	64165405	-0.615325	5.22e-09	-0.627115	1.78e-09	-0.61917	4.85e-09
chr5	64165430	-0.662095	3.91e-11	-0.662934	3.83e-11	-0.649343	2.16e-10
chr5	64181219	-0.605559	1.33e-08	-0.611628	8.02e-09	-0.62451	2.95e-09
chr5	64195931	-0.607748	1.08e-08	-0.61083	8.67e-09	-0.611462	9.75e-09
chr5	64195964	-0.657786	6.45e-11	-0.669139	1.95e-11	-0.662023	5.15e-11
chr5	64207553	-0.602169	1.84e-08	-0.641796	3.98e-10	-0.666147	3.41e-11
chr5	72597714	-0.645449	2.52e-10	-0.641588	4.03e-10	-0.620303	4.38e-09
chr5	7355227	-0.665264	2.74e-11	-0.658692	6.39e-11	-0.667111	3.11e-11
chr5	82809066	-0.635327	8.76e-10	-0.63338	1.2e-09	-0.659519	8.52e-11
chr5	86918546	-0.642469	3.43e-10	-0.654003	1.05e-10	-0.650381	1.96e-10
chr5	96007075	-0.601109	2.04e-08	-0.611764	7.95e-09	-0.612577	8.75e-09
chr5	167088850			-0.600432	2.33e-08
chr5	103271601					-0.612107	9.18e-09
chr5	167051064					-0.608416	1.57e-08
chr5	70520738					-0.601165	2.53e-08
chr5	70520927					-0.605177	1.75e-08
chr6	100064644	-0.605995	1.28e-08	-0.607216	1.23e-08	-0.604377	1.88e-08
chr6	11044628	0.622856	9.55e-07	0.606051	3.4e-06	0.600879	5.53e-06
chr6	11044634	0.630032	3.03e-07	0.633461	2.47e-07	0.653621	5.18e-08
chr6	11044642	0.624991	1.98e-08	0.612471	6.75e-08
chr6	11044644	0.705949	3.56e-12	0.715512	1.06e-12	0.731372	1.52e-13
chr6	135440413	-0.63042	1.18e-09	-0.638451	5.66e-10	-0.634025	1.09e-09
chr6	135812642	-0.640461	4.26e-10	-0.637719	5.98e-10	-0.613516	7.98e-09
chr6	137416834	-0.629864	1.22e-09	-0.623643	2.43e-09
chr6	140441455	-0.654247	9.64e-11	-0.632387	1.07e-09
chr6	145295398	-0.733259	1.82e-15	-0.738827	7.85e-16	-0.741275	1.39e-15
chr6	147205748	-0.635237	7.12e-10	-0.641152	4.17e-10	-0.65893	7.05e-11
chr6	147207431	-0.609303	9.21e-09	-0.606228	1.34e-08	-0.603103	2.09e-08
chr6	155437778	-0.61501	5.35e-09	-0.615256	5.69e-09	-0.613075	8.35e-09
chr6	18981902	-0.699686	3.27e-13	-0.710512	7.33e-14	-0.720396	2.82e-14
chr6	19985033	-0.648966	1.74e-10	-0.663436	3.65e-11	-0.659135	6.92e-11
chr6	4139718	-0.658408	6.01e-11	-0.657376	7.31e-11	-0.629285	1.88e-09
chr6	4139725	-0.714162	4.09e-14	-0.693996	7.68e-13	-0.664332	4.07e-11
chr6	84282606	-0.62283	2.43e-09	-0.606211	1.34e-08
chr6	84282760	-0.615473	5.17e-09	-0.627608	1.71e-09	-0.617899	5.4e-09
chr6	86683262	-0.668846	1.82e-11	-0.656721	7.76e-11	-0.63268	1.28e-09
chr6	13559260			-0.605323	1.44e-08
chr6	147205682			-0.616016	5.21e-09	-0.621783	3.77e-09
chr6	46990757			-0.615139	5.73e-09	-0.625564	2.66e-09
chr6	84270014			-0.618993	3.88e-09	-0.642157	4.59e-10
chr6	11044647					0.621135	3.55e-08
chr6	128032090					0.607132	1.47e-08
chr7	101535284	-0.613512	6.13e-09
chr7	122674714	-0.642578	3.41e-10	-0.634979	8.26e-10	-0.613833	7.79e-09
chr7	122674795	-0.695578	5.11e-13	-0.694355	7.43e-13	-0.681965	4.58e-12
chr7	122675039	-0.665877	2.56e-11	-0.643849	3.17e-10	-0.600582	2.69e-08
chr7	122675068	-0.681653	3.62e-12	-0.675846	8.76e-12	-0.656972	8.83e-11
chr7	122806582	-0.628072	1.44e-09	-0.626198	1.94e-09
chr7	127245806	-0.670444	1.47e-11	-0.666845	2.55e-11	-0.649686	2.1e-10
chr7	131104985	-0.608703	1.46e-08
chr7	131324196	-0.691538	9.02e-13	-0.672463	1.29e-11	-0.666888	3.11e-11
chr7	131324282	-0.677489	5.93e-12	-0.666278	2.63e-11	-0.647832	2.51e-10
chr7	131324346	-0.620646	3.04e-09
chr7	134886501	-0.616253	4.74e-09	-0.619316	3.79e-09	-0.613809	7.79e-09
chr7	147674629	-0.60914	9.37e-09	-0.605111	1.47e-08
chr7	149496578	-0.625264	1.94e-09			-0.603315	2.06e-08
chr7	151174876	0.65896	2.33e-10	0.675735	3.83e-11	0.688828	1.01e-11
chr7	19138862	-0.637491	5.77e-10	-0.653388	1.1e-10	-0.670535	2.01e-11
chr7	19491395	-0.643839	2.97e-10	-0.642117	3.88e-10	-0.626448	2.45e-09
chr7	29878140	-0.618318	3.89e-09	-0.603452	1.73e-08	-0.60413	1.92e-08
chr7	31204489	-0.613882	5.9e-09	-0.631069	1.22e-09	-0.615374	6.75e-09
chr7	31999065	-0.641149	3.99e-10	-0.664788	3.1e-11	-0.673728	1.28e-11
chr7	32298170	-0.621514	1.19e-08	-0.631939	4.67e-09	-0.608852	4.8e-08
chr7	50923935	-0.649644	1.64e-10	-0.638325	5.67e-10	-0.622499	3.56e-09
chr7	8442746	0.62972	1.23e-09	0.628607	1.56e-09	0.607513	1.43e-08
chr7	85172786	-0.609348	9.19e-09
chr7	87712254	-0.604466	1.48e-08
chr7	90701078	-0.649484	1.65e-10	-0.647701	2.07e-10	-0.610468	1.08e-08
chr7	93535192	-0.614677	5.46e-09	-0.600258	2.36e-08
chr7	94065613	-0.603574	1.6e-08
chr7	99370088	-0.648058	5.77e-10	-0.637436	1.82e-09	-0.613009	2.2e-08
chr7	31204484			-0.626016	1.98e-09	-0.615556	6.65e-09
chr7	48964428			-0.608328	1.11e-08	-0.611725	9.51e-09
chr7	87712878			-0.628312	1.6e-09	-0.6179	5.4e-09
chr7	104584695					-0.646958	2.72e-10
chr7	122329367					0.608757	1.28e-08
chr7	134636341					-0.603653	2.43e-08
chr7	45606771					-0.600543	2.69e-08
chr8	115664830	-0.624637	2.07e-09
chr8	115665679	-0.645256	2.55e-10	-0.612876	7.11e-09
chr8	130727353	-0.666404	2.46e-11	-0.664841	3.1e-11	-0.682655	4.21e-12
chr8	138660075	-0.612231	6.84e-09	-0.605688	1.4e-08	-0.60081	2.63e-08
chr8	138660633	-0.692258	8.17e-13	-0.694793	7.07e-13	-0.678994	6.94e-12
chr8	141328969	-0.611928	7.04e-09	-0.608081	1.13e-08
chr8	28323182	-0.60934	9.19e-09
chr8	32084439	-0.604246	1.5e-08	-0.616776	4.81e-09	-0.604557	1.85e-08
chr8	49955763	-0.635906	6.67e-10	-0.617531	4.5e-09
chr8	50024371	-0.616361	4.7e-09
chr8	50024547	-0.635061	7.22e-10
chr8	50024729	-0.608653	9.82e-09
chr8	50024743	-0.637565	5.77e-10	-0.6095	9.94e-09
chr8	50024761	-0.623342	2.31e-09	-0.602562	1.88e-08
chr8	50024784	-0.610507	8.16e-09
chr8	50024886	-0.693593	6.71e-13	-0.66845	2.09e-11	-0.602175	2.3e-08
chr8	50024896	-0.677704	5.87e-12	-0.660652	5.07e-11
chr8	50024923	-0.623861	2.21e-09	-0.609383	1.01e-08
chr8	51561548	-0.628826	1.34e-09	-0.629006	1.5e-09	-0.617416	5.66e-09
chr8	51561616	-0.636145	6.6e-10	-0.627331	1.74e-09	-0.627939	2.14e-09
chr8	72243967	-0.610518	8.16e-09	-0.628997	1.5e-09	-0.644564	3.53e-10
chr8	80613258	-0.605476	1.34e-08
chr8	80613281	-0.623385	2.31e-09	-0.627563	1.71e-09	-0.608819	1.28e-08
chr8	90330783	-0.613497	6.13e-09	-0.641159	4.17e-10	-0.661938	5.16e-11
chr8	90501646	-0.644265	2.83e-10	-0.666772	2.55e-11	-0.685474	2.99e-12
chr8	93396430	-0.605623	1.33e-08
chr8	97046295	-0.615672	5.06e-09	-0.608077	1.13e-08	-0.606463	1.56e-08
chr8	138660681			-0.60514	1.47e-08	-0.603626	2.01e-08
chr9	10005157	-0.645504	2.51e-10	-0.63569	7.65e-10	-0.607625	1.42e-08
chr9	101372962	-0.640183	4.4e-10	-0.619868	3.58e-09
chr9	101902438	-0.647464	2.07e-10	-0.692777	8.87e-13	-0.719324	2.91e-14
chr9	101948848	-0.612391	6.75e-09	-0.632194	1.09e-09	-0.628651	2.01e-09
chr9	103463334	-0.644678	2.73e-10	-0.626741	1.85e-09	-0.636412	8.41e-10
chr9	115915582	-0.627628	1.89e-09	-0.625297	2.53e-09	-0.621119	4.88e-09
chr9	115964496	-0.619779	3.35e-09
chr9	116002801	-0.61709	4.41e-09	-0.624079	2.36e-09
chr9	116002823	-0.697068	4.46e-13	-0.69489	7.07e-13	-0.682639	4.21e-12
chr9	117495007	-0.656495	7.44e-11	-0.653626	1.07e-10	-0.653617	1.33e-10
chr9	117495074	-0.660968	4.43e-11	-0.650525	1.46e-10	-0.624185	3.06e-09
chr9	117495195	-0.680753	3.99e-12	-0.662582	3.94e-11	-0.628371	2.07e-09
chr9	117495251	-0.606425	1.48e-08
chr9	122371961	-0.600591	2.61e-08
chr9	22913206	-0.633823	8.28e-10	-0.600877	2.22e-08
chr9	39351783	-0.617519	2.08e-06
chr9	80427822	-0.604031	1.53e-08
chr9	94867243	-0.628091	1.44e-09	-0.631687	1.15e-09	-0.627927	2.14e-09
chr9	115965141			-0.627976	1.65e-09	-0.636606	8.25e-10
chr9	6900686			0.606086	1.35e-08	0.626896	2.35e-09
chr10	101767842	-0.635194	7.13e-10	-0.635114	8.15e-10	-0.616778	5.94e-09
chr10	105719764	-0.623686	2.25e-09	-0.62595	1.98e-09	-0.625599	2.66e-09
chr10	113788849	-0.689956	1.12e-12	-0.691694	1.03e-12	-0.688085	2.18e-12
chr10	120280809	-0.63396	8.17e-10	-0.611831	7.91e-09
chr10	122746909	-0.629773	1.23e-09	-0.6305	1.29e-09
chr10	13527425	-0.750943	1.01e-16	-0.747686	2.28e-16	-0.729374	7.22e-15
chr10	13527445	-0.698614	3.67e-13	-0.684301	2.7e-12	-0.653428	1.35e-10
chr10	22011246	-0.624387	2.11e-09	-0.613046	6.99e-09	-0.617177	5.75e-09
chr10	22257479	-0.630315	1.18e-09	-0.604552	1.56e-08
chr10	48465530	-0.603567	1.6e-08	-0.60964	9.86e-09
chr10	56622546	-0.682225	3.41e-12	-0.672108	1.34e-11	-0.685569	2.99e-12
chr10	60082937	-0.631373	1.06e-09	-0.614821	5.92e-09	-0.62793	2.14e-09
chr10	85733855	-0.635868	6.68e-10	-0.627331	1.74e-09
chr10	92126423	-0.606351	1.24e-08
chr10	15200741			-0.614211	6.29e-09	-0.64133	4.99e-10
chr10	9701890			-0.604043	1.63e-08	-0.608155	1.35e-08
chr10	19629600					-0.601525	2.45e-08
chr11	106625639	-0.618254	3.9e-09	-0.607111	1.24e-08
chr11	106625645	-0.631628	1.04e-09	-0.613889	6.45e-09
chr11	111000752	-0.717136	2.51e-14	-0.687296	1.8e-12	-0.63913	6.36e-10
chr11	113623108	-0.613445	6.15e-09
chr11	21067292	-0.619466	3.43e-09	-0.621893	2.89e-09	-0.619366	4.78e-09
chr11	21897642	-0.677145	6.1e-12	-0.67153	1.44e-11	-0.688271	2.18e-12
chr11	27968531	-0.756726	4.73e-17	-0.747679	2.28e-16	-0.730669	6.15e-15
chr11	38678472	-0.600319	2.21e-08
chr11	57903808	-0.695587	5.11e-13	-0.693914	7.68e-13	-0.698759	5e-13
chr11	57903865	-0.629582	1.24e-09	-0.616795	4.81e-09
chr11	57903929	-0.624502	2.09e-09	-0.617592	4.48e-09	-0.620391	4.37e-09
chr11	57903931	-0.622223	2.59e-09	-0.60858	1.08e-08	-0.607158	1.47e-08
chr11	57903933	-0.622112	2.62e-09	-0.612029	7.75e-09	-0.606315	1.57e-08
chr11	57903977	-0.680188	4.24e-12	-0.668323	2.1e-11	-0.700379	4.17e-13
chr11	57903988	-0.639119	4.97e-10	-0.630003	1.35e-09	-0.662175	5.1e-11
chr11	57904007	-0.612074	6.94e-09	-0.604825	1.51e-08	-0.623092	3.39e-09
chr11	57904236	-0.620876	2.98e-09	-0.623876	2.39e-09	-0.666947	3.11e-11
chr11	57904436	-0.737018	1.01e-15	-0.740117	6.43e-16	-0.722116	2.35e-14
chr11	57904448	-0.710755	6.6e-14	-0.710455	7.33e-14	-0.688995	2e-12
chr11	57904481	-0.752649	7.65e-17	-0.740324	6.43e-16	-0.699559	4.51e-13
chr11	57904490	-0.799031	1.05e-20	-0.787775	3.65e-19	-0.756199	1.58e-16
chr11	57904494	-0.710293	6.97e-14	-0.7122	5.91e-14	-0.703728	2.71e-13
chr11	57904607	-0.748973	1.4e-16	-0.740709	6.41e-16	-0.708839	1.23e-13
chr11	57904620	-0.753538	6.9e-17	-0.74383	4.54e-16	-0.721616	2.41e-14
chr11	57904692	-0.745001	2.46e-16	-0.723983	9.33e-15	-0.677971	7.83e-12
chr11	57904697	-0.699934	3.2e-13	-0.684188	2.71e-12	-0.652415	1.54e-10
chr11	57904728	-0.642542	3.41e-10	-0.645425	2.65e-10	-0.656351	9.53e-11
chr11	57904918	-0.76674	6.67e-18	-0.741853	5.54e-16	-0.713431	6.76e-14
chr11	62501677	-0.605346	1.35e-08	-0.62633	1.94e-09	-0.622326	3.59e-09
chr11	62501747	-0.720961	1.35e-14	-0.729383	4.07e-15	-0.713814	6.62e-14
chr11	62501763	-0.604547	1.47e-08	-0.623597	2.44e-09	-0.622666	3.51e-09
chr11	62501833	-0.63822	5.41e-10	-0.626224	1.94e-09	-0.617583	5.57e-09
chr11	64661453	-0.600422	2.19e-08	-0.623845	2.39e-09	-0.641107	5.07e-10
chr11	68308346	-0.613056	6.36e-09	-0.602741	1.86e-08
chr11	68308356	-0.636745	6.23e-10	-0.619857	3.58e-09
chr11	69662249	-0.602762	1.74e-08
chr11	69662328	-0.629897	1.22e-09	-0.633759	9.26e-10	-0.61801	5.37e-09
chr11	75429946	0.611223	1.7e-08
chr11	75429965	0.629475	3.62e-09	0.619754	1.01e-08
chr11	82542957	-0.65973	5.15e-11	-0.65154	1.32e-10	-0.637907	7.22e-10
chr11	82542965	-0.63709	6.03e-10	-0.623697	2.43e-09
chr11	82542986	-0.658782	5.74e-11	-0.644304	3.02e-10	-0.620535	4.31e-09
chr11	82542994	-0.641031	4.01e-10	-0.622062	2.84e-09
chr11	82557364	-0.66729	3.48e-11	-0.65597	1.29e-10	-0.646691	4.44e-10
chr11	82557552	-0.61407	5.8e-09
chr11	82600427	-0.647309	2.1e-10	-0.62568	2.04e-09	-0.603112	2.09e-08
chr11	82786702	-0.612104	1.05e-08	-0.601391	3.1e-08
chr11	88009575	-0.63679	6.22e-10	-0.627194	1.76e-09	-0.616866	5.89e-09
chr11	88009615	-0.680507	4.09e-12	-0.672649	1.27e-11	-0.660363	6.08e-11
chr11	99766894	-0.639509	4.77e-10	-0.641868	3.96e-10	-0.639748	5.98e-10
chr11	99767090	-0.624347	2.12e-09	-0.605954	1.37e-08
chr11	27968727			-0.60181	2.02e-08	-0.60264	2.19e-08
chr11	57972213			0.608329	1.11e-08	0.601423	2.47e-08
chr11	99767021			-0.609258	1.01e-08	-0.626746	2.38e-09
chr12	113245727	-0.633145	8.81e-10	-0.610966	8.57e-09
chr12	113245812	-0.651366	1.34e-10	-0.657246	7.37e-11	-0.661046	5.73e-11
chr12	113245914	-0.633535	8.56e-10	-0.619087	3.87e-09	-0.604343	1.88e-08
chr12	113245973	-0.630573	1.16e-09	-0.641692	4.01e-10	-0.65825	7.67e-11
chr12	113245981	-0.628899	1.33e-09	-0.646411	2.36e-10	-0.656268	9.56e-11
chr12	113246003	-0.680095	4.25e-12	-0.688216	1.59e-12	-0.687509	2.32e-12
chr12	113246011	-0.678771	5.07e-12	-0.688637	1.52e-12	-0.689916	1.86e-12
chr12	113246049	-0.695514	5.11e-13	-0.696292	5.9e-13	-0.677204	8.64e-12
chr12	113246096	-0.623538	2.28e-09	-0.630287	1.31e-09	-0.626498	2.44e-09
chr12	113246115	-0.632234	1.44e-09	-0.629044	2.19e-09	-0.610266	1.59e-08
chr12	113660572	-0.636074	6.6e-10	-0.634317	8.75e-10	-0.611804	9.46e-09
chr12	114684013	0.603656	0.000416894
chr12	115246409	-0.64656	2.25e-10	-0.633771	9.26e-10	-0.609604	1.19e-08
chr12	125628108	-0.661789	4.05e-11	-0.69112	1.08e-12	-0.733052	4.72e-15
chr12	125652587	-0.625191	1.95e-09	-0.609904	9.58e-09
chr12	125652638	-0.604047	1.53e-08	-0.608296	1.11e-08	-0.614839	7.17e-09
chr12	125653137	-0.709005	8.07e-14	-0.70922	8.8e-14	-0.702332	3.21e-13
chr12	126347859	-0.64075	4.14e-10	-0.625004	2.18e-09	-0.625498	2.67e-09
chr12	126353881	-0.724	8.1e-15	-0.720551	1.61e-14	-0.709315	1.18e-13
chr12	126708627	-0.620866	2.98e-09	-0.603294	1.76e-08
chr12	21775674	-0.673475	9.64e-12	-0.688612	1.52e-12	-0.675592	1.03e-11
chr12	21775727	-0.695853	5.11e-13	-0.683964	2.76e-12	-0.638057	7.13e-10
chr12	21775760	-0.648538	1.82e-10	-0.652323	1.22e-10	-0.646973	2.72e-10
chr12	21775776	-0.670364	1.47e-11	-0.659519	5.79e-11	-0.641854	4.72e-10
chr12	21775781	-0.745962	2.32e-16	-0.743071	4.9e-16	-0.711139	8.93e-14
chr12	23360553	-0.616719	4.53e-09	-0.607439	1.2e-08
chr12	30065789	-0.709759	7.27e-14	-0.696551	5.78e-13	-0.662782	4.73e-11
chr12	30120798	-0.769496	4.44e-18	-0.76609	9.46e-18	-0.747964	6.46e-16
chr12	5028799	-0.63576	6.74e-10	-0.650861	1.41e-10	-0.646726	2.74e-10
chr12	5029058	-0.701989	2.38e-13	-0.7157	3.54e-14	-0.728722	7.56e-15
chr12	5040140	-0.626993	2e-09	-0.637694	7.68e-10	-0.637275	9.6e-10
chr12	65948588	-0.62401	2.18e-09	-0.631114	1.22e-09	-0.615634	6.62e-09
chr12	66662812	-0.653219	1.08e-10	-0.655945	8.37e-11	-0.641616	4.84e-10
chr12	69821918	-0.69494	5.5e-13	-0.684313	2.7e-12	-0.649596	2.11e-10
chr12	69822088	-0.687785	1.51e-12	-0.667838	2.23e-11	-0.663394	4.48e-11
chr12	72267849	-0.664477	3.01e-11	-0.674211	1.09e-11	-0.646263	2.88e-10
chr12	72269956	-0.704465	1.65e-13	-0.711702	6.26e-14	-0.713204	6.76e-14
chr12	72270268	-0.67349	9.64e-12	-0.673161	1.24e-11	-0.660845	5.83e-11
chr12	72270407	-0.629618	1.24e-09	-0.607669	1.18e-08
chr12	72271034	-0.66295	3.52e-11	-0.659461	5.79e-11	-0.620194	4.41e-09
chr12	72271041	-0.659811	5.13e-11	-0.664957	3.08e-11	-0.646284	2.88e-10
chr12	72271117	-0.624498	2.09e-09	-0.641253	4.17e-10	-0.638227	7.01e-10
chr12	72546480	-0.660181	4.91e-11	-0.645196	2.72e-10	-0.628149	2.12e-09
chr12	72788117	-0.636057	6.6e-10	-0.657371	7.31e-11	-0.670443	2.01e-11
chr12	73388466	-0.617459	4.25e-09	-0.605695	1.4e-08
chr12	74022406	-0.614034	5.81e-09
chr12	74287610	-0.602638	2.15e-08
chr12	74297814	-0.606212	1.25e-08	-0.600043	2.41e-08
chr12	74298130	-0.683331	2.92e-12	-0.664494	3.17e-11	-0.627744	2.16e-09
chr12	74298242	-0.718072	2.19e-14	-0.701401	2.81e-13	-0.686144	2.8e-12
chr12	74298357	-0.680784	3.99e-12	-0.666163	2.64e-11	-0.61095	1.03e-08
chr12	74310482	-0.624123	2.16e-09	-0.614494	6.14e-09	-0.606239	1.58e-08
chr12	75390313	-0.616625	4.57e-09	-0.605352	1.44e-08
chr12	75390364	-0.664256	3.08e-11	-0.652396	1.22e-10	-0.629263	1.88e-09
chr12	80040720	-0.6044	1.48e-08	-0.605345	1.44e-08
chr12	81079032	-0.614342	5.64e-09	-0.616396	5.01e-09
chr12	84294880	-0.637786	5.67e-10	-0.657419	7.31e-11	-0.64003	5.8e-10
chr12	87802142	-0.61289	6.44e-09	-0.640934	4.21e-10	-0.674312	1.21e-11
chr12	89252275	-0.617658	4.16e-09	-0.600322	2.35e-08
chr12	97757412	-0.625958	1.8e-09	-0.616581	4.91e-09
chr12	97987629	-0.645353	3.16e-10	-0.625906	2.39e-09
chr12	99131256	-0.636147	6.6e-10	-0.649914	1.57e-10	-0.663403	4.48e-11
chr12	124393136			-0.604471	1.57e-08	-0.605078	1.76e-08
chr12	39442099			-0.611602	8.02e-09	-0.619318	4.78e-09
chr12	72268216			-0.600788	2.24e-08	-0.607963	1.37e-08
chr12	72270077			-0.603412	1.74e-08	-0.619077	4.88e-09
chr12	68514898					-0.600229	2.78e-08
chr13	101955926	-0.600329	2.67e-08
chr13	34587747	-0.618258	3.9e-09	-0.616959	4.75e-09	-0.632021	1.38e-09
chr13	34587923	-0.630268	1.18e-09	-0.629039	1.5e-09	-0.614787	7.19e-09
chr13	35721316	-0.615406	5.19e-09
chr13	35721466	-0.621109	2.92e-09	-0.6247	2.22e-09
chr13	35721488	-0.654974	8.84e-11	-0.646882	2.25e-10	-0.623675	3.23e-09
chr13	35724082	-0.61269	6.54e-09	-0.602006	1.99e-08
chr13	35724094	-0.605752	1.31e-08
chr13	40682631	-0.626231	1.75e-09	-0.61908	3.87e-09	-0.604024	1.93e-08
chr13	51994153	-0.630273	1.18e-09
chr13	51994188	-0.603509	1.6e-08
chr13	67232588	-0.66165	4.09e-11	-0.647238	2.17e-10	-0.606994	1.49e-08
chr13	67232616	-0.69919	3.41e-13	-0.676539	8.01e-12	-0.65201	1.6e-10
chr13	67232956	-0.706723	1.16e-13	-0.689727	1.32e-12	-0.665477	3.63e-11
chr13	67233033	-0.643633	3.03e-10	-0.61341	6.73e-09
chr13	67233360	-0.601483	1.97e-08
chr13	93024050	-0.614976	5.35e-09
chr13	95300540	-0.629568	1.24e-09	-0.616281	5.06e-09	-0.609833	1.16e-08
chr13	95455855	-0.607061	1.16e-08	-0.608593	1.08e-08
chr13	72643673					-0.616497	6.07e-09
chr14	37074412	-0.629891	1.22e-09	-0.611749	7.95e-09
chr14	45073567	-0.607381	1.12e-08	-0.605937	1.37e-08
chr14	63299960	-0.612208	6.84e-09
chr14	68959050	-0.667031	2.29e-11	-0.673064	1.24e-11	-0.665596	3.63e-11
chr14	79573517	-0.604153	1.51e-08	-0.630416	1.3e-09	-0.625853	2.62e-09
chr14	79587269	-0.617193	4.37e-09	-0.624391	2.29e-09	-0.623436	3.27e-09
chr14	79656437	-0.647257	2.11e-10	-0.65152	1.32e-10	-0.647177	2.68e-10
chr14	82673759	-0.637844	5.65e-10	-0.622269	2.8e-09
chr14	91403285	-0.606393	1.23e-08	-0.603947	1.65e-08	-0.605869	1.63e-08
chr14	94748016	-0.635924	6.67e-10
chr14	95668438	-0.630779	1.13e-09
chr14	95668444	-0.701831	2.4e-13	-0.655871	8.4e-11
chr14	95668453	-0.727679	4.42e-15	-0.691345	1.06e-12	-0.647268	2.68e-10
chr14	95668455	-0.664835	2.89e-11	-0.62813	1.63e-09
chr14	95668467	-0.616723	4.53e-09
chr14	79051623			-0.602315	1.93e-08
chr14	79225718			-0.602192	1.96e-08
chr14	79656496			-0.628441	1.58e-09	-0.644306	3.63e-10
chr14	79656230					-0.608114	1.36e-08
chr15	27455016	-0.608726	9.76e-09
chr15	27492007	-0.652118	1.23e-10	-0.653042	1.13e-10	-0.64866	2.33e-10
chr15	31483453	0.615569	1.54e-07	0.610526	2.54e-07
chr15	31483981	0.639686	0.000173345	0.635317	0.000218374	0.64255	0.000172636
chr15	31484013	0.626718	2.96e-06	0.61146	8.6e-06	0.603004	1.67e-05
chr15	54232493	-0.650815	1.42e-10	-0.658217	6.77e-11	-0.652007	1.6e-10
chr15	73842157	-0.612458	6.71e-09	-0.601536	2.07e-08	-0.615822	6.54e-09
chr15	73842208	-0.619998	3.28e-09	-0.614149	6.3e-09
chr15	31483479					0.607336	1.16e-06
chr15	73842186					-0.601354	2.49e-08
chr16	25052196	-0.666167	2.5e-11	-0.661036	4.85e-11	-0.635097	9.67e-10
chr16	25052446	-0.622605	2.49e-09	-0.606775	1.28e-08
chr16	26485606	-0.634534	7.66e-10	-0.634378	8.75e-10	-0.617746	5.48e-09
chr16	64114045	-0.602459	1.79e-08
chr16	64115308	-0.627413	1.54e-09	-0.62512	2.16e-09	-0.603856	1.96e-08
chr16	64122706	-0.614679	5.46e-09
chr16	64122841	-0.672741	1.06e-11	-0.665862	2.73e-11	-0.643595	3.96e-10
chr16	64122873	-0.744474	2.6e-16	-0.732258	2.49e-15	-0.691033	1.64e-12
chr16	64133180	-0.658255	6.09e-11	-0.629461	1.44e-09
chr16	64133309	-0.669657	2.69e-11	-0.657204	1.13e-10	-0.61952	6.75e-09
chr16	64133423	-0.694454	1.09e-12	-0.687606	2.97e-12	-0.664123	6.31e-11
chr16	64518255	-0.601873	1.9e-08
chr16	70479066	-0.655296	8.59e-11	-0.633386	9.58e-10
chr16	8449006	-0.728997	3.59e-15	-0.727055	5.53e-15	-0.718405	3.13e-14
chr16	8449246	-0.611852	7.08e-09	-0.611049	8.51e-09	-0.60467	1.83e-08
chr16	8449250	-0.607512	1.11e-08	-0.606826	1.27e-08
chr16	8449265	-0.651055	1.74e-10	-0.659863	7.14e-11	-0.647104	3.35e-10
chr16	85371115	-0.656256	1.32e-05	-0.664143	8.75e-06	-0.660591	1.27e-05
chr16	85396683	-0.621745	6.15e-09	-0.611435	1.78e-08
chr16	89301633	-0.688966	1.29e-12	-0.677609	7.02e-12	-0.657109	8.78e-11
chr16	89301788	-0.613241	6.25e-09	-0.617401	4.55e-09	-0.616594	6.05e-09
chr16	89301878	-0.62776	1.49e-09	-0.613792	6.5e-09
chr16	63323806			-0.606251	1.34e-08	-0.613191	8.27e-09
chr16	25052292					-0.604549	1.85e-08
chr16	63273312					-0.604419	1.87e-08
chr17	11705394	-0.745849	2.32e-16	-0.774965	1.54e-18	-0.771481	1.71e-17
chr17	11705433	-0.777692	1.02e-18	-0.784075	4.5e-19	-0.765211	3.44e-17
chr17	12391774	-0.635403	7e-10	-0.619967	3.56e-09	-0.614672	7.27e-09
chr17	21452697	0.619966	3.29e-09	0.618206	4.24e-09	0.616201	6.27e-09
chr17	3474503	-0.623038	2.39e-09	-0.622154	2.82e-09	-0.625026	2.81e-09
chr17	3476273	-0.605552	1.33e-08
chr17	3476788	-0.675641	7.46e-12	-0.642769	3.58e-10
chr17	52183292	-0.687882	1.51e-12	-0.69776	4.86e-13	-0.689305	1.95e-12
chr17	52183517	-0.64288	3.3e-10	-0.649099	1.73e-10	-0.674526	1.19e-11
chr17	53844666	-0.632836	9.09e-10
chr17	71553522	-0.674873	8.09e-12	-0.647659	2.07e-10	-0.613982	7.68e-09
chr17	71553661	-0.638314	5.37e-10	-0.617338	4.57e-09
chr17	71919290	-0.666271	2.48e-11	-0.662688	3.91e-11	-0.633492	1.16e-09
chr17	72396569	-0.61176	7.13e-09
chr17	50238010			-0.608974	1.04e-08	-0.619021	4.88e-09
chr17	51746229			-0.602015	1.99e-08	-0.608272	1.34e-08
chr17	2263094					0.605815	1.64e-08
chr17	51951977					-0.604112	1.92e-08
chr18	1037007	-0.638431	5.34e-10	-0.641017	4.2e-10	-0.62132	3.95e-09
chr18	25467704	-0.606193	1.25e-08	-0.628149	1.63e-09	-0.625104	2.79e-09
chr18	3916253	-0.614451	5.58e-09	-0.619593	3.69e-09	-0.612237	9.07e-09
chr18	6413585	-0.614076	5.8e-09	-0.607102	1.24e-08
chr18	71638612	-0.612259	6.83e-09	-0.630601	1.28e-09	-0.625614	2.66e-09
chr18	74546671	-0.629017	1.32e-09	-0.606495	1.31e-08
chr18	77108506					-0.600751	2.64e-08
chr18	77108508					-0.610549	1.08e-08
chr18	77108608					-0.627565	2.18e-09
chr19	16719928	-0.610868	9.7e-09
chr19	27904111	-0.676492	4.18e-11	-0.653242	5.67e-10	-0.621688	1.49e-08
chr19	27904119	-0.612316	1.65e-07
chr19	13708391			-0.606747	1.28e-08
chr19	19540318			0.603907	2.01e-08	0.615075	8.38e-09
chr19	10839235					-0.600074	2.82e-08
chr20	39849716	-0.607049	1.16e-08
chr20	41784505	-0.622087	2.62e-09	-0.622208	2.81e-09	-0.605869	1.63e-08
chr20	41784514	-0.605653	1.33e-08	-0.606101	1.35e-08
chr20	42516767	-0.626973	1.61e-09	-0.645105	2.74e-10	-0.64814	2.43e-10
chr20	42598552	-0.605567	1.33e-08
chr20	42714546	-0.64714	2.13e-10	-0.638348	5.67e-10	-0.620351	4.37e-09
chr20	44866926	-0.627341	1.55e-09	-0.62475	2.21e-09	-0.636745	8.19e-10
chr20	54772158	-0.712535	5.13e-14	-0.714298	4.37e-14	-0.711277	8.93e-14
chr20	54774534	-0.640687	4.16e-10	-0.627404	1.74e-09	-0.628788	1.99e-09
chr20	54774827	-0.665888	2.56e-11	-0.634309	8.75e-10
chr20	19849911			-0.607063	1.25e-08	-0.61808	5.34e-09
chr21	10112294	-0.703508	3.41e-13	-0.667541	3.66e-11	-0.605701	2.43e-08
chr21	15113191	-0.626827	1.64e-09	-0.655722	8.48e-11	-0.648472	2.36e-10
chr21	17004006	-0.613541	6.13e-09	-0.628841	1.52e-09	-0.639018	6.41e-10
chr21	21162803	-0.644862	2.68e-10	-0.675719	8.81e-12	-0.689602	1.9e-12
chr21	28008730	-0.646569	2.25e-10	-0.627592	1.71e-09	-0.6165	6.07e-09
chr21	41601933	-0.62981	1.23e-09	-0.633469	9.52e-10	-0.622812	3.46e-09
chr21	15113166			-0.602697	1.86e-08
chr21	17004117					-0.637539	7.49e-10
chr22	19105979	-0.66378	6.7e-11	-0.650471	3.06e-10	-0.613436	1.47e-08
chr22	25696827	-0.623064	2.39e-09	-0.61768	4.46e-09	-0.606944	1.49e-08
chr22	26139635	-0.663924	3.17e-11	-0.668625	2.08e-11	-0.655994	9.84e-11
chr22	26139649	-0.636218	6.6e-10	-0.64116	4.17e-10	-0.622312	3.59e-09
chr22	29011293	-0.61672	4.53e-09	-0.617758	4.43e-09
chr22	29011736	-0.635523	6.92e-10	-0.612639	7.27e-09
chr22	36660502	-0.621867	2.68e-09	-0.640717	4.3e-10	-0.664323	4.07e-11
chr22	42754708	-0.633276	8.76e-10	-0.630887	1.24e-09	-0.603314	2.06e-08
chr22	42754784	-0.627508	1.53e-09	-0.619015	3.88e-09
chr22	42755030	-0.644693	3.77e-09	-0.651681	2.07e-09	-0.656389	1.69e-09
chr22	46044015	-0.605387	1.35e-08	-0.614404	6.18e-09
chr22	46044257	-0.613271	6.25e-09	-0.604153	1.62e-08	-0.606244	1.58e-08
chr22	46044371	-0.653198	1.08e-10	-0.642907	3.53e-10	-0.61417	7.53e-09
chr22	26139553					-0.604668	1.83e-08
chr22	36660348					-0.603157	2.09e-08
