## Supplemental Table 3 for "Genome-wide multi-layered epigenomic profiling across human aging"

### Sheet: DMRs
Chromosome	start	end	width	deta DNAm (old-young)	p.adjust
chr1	1354175	1354785	611	0.172013	1.276e-09
chr1	22953283	22953689	407	0.103478	0.0012467
chr1	28862974	28863388	415	0.149721	2.8663e-05
chr1	29767173	29767701	529	0.187075	0.0012317
chr1	38783761	38784174	414	0.136158	0.041394
chr1	40131538	40131714	177	0.191623	0.0038077
chr1	91546680	91547099	420	0.137882	3.0946e-05
chr1	147077696	147079356	1661	0.163103	1.1037e-39
chr1	148329053	148329783	731	0.205806	0.001558
chr1	207823204	207823724	521	-0.318442	0.030125
chr1	209938446	209938570	125	0.10251	0.024485
chr1	223393598	223393883	286	0.123323	0.027627
chr1	227447581	227447869	289	0.259239	7.0817e-06
chr1	228612905	228613368	464	0.180464	4.473e-06
chr1	228617328	228617775	448	0.170321	3.2647e-08
chr1	228621765	228622080	316	0.198367	3.2897e-05
chr1	228622749	228623887	1139	0.137266	0.00014482
chr1	228623980	228624479	500	0.178124	2.607e-08
chr1	228624909	228625859	951	0.124039	0.046956
chr1	228628503	228628960	458	0.195468	2.3453e-07
chr1	228633002	228633834	833	0.154112	0.0077838
chr1	228638607	228639039	433	0.162969	0.00084775
chr1	228641724	228642358	635	0.183426	1.9337e-09
chr1	228642754	228643704	951	0.121051	0.0020264
chr1	228643965	228644327	363	0.231423	2.3468e-06
chr1	228755054	228755817	764	0.204491	0.00015356
chr1	234231481	234231852	372	0.224375	3.9438e-11
chr1	247937043	247937530	488	0.15878	1.1661e-09
chr2	10839	11114	276	0.133991	4.4285e-21
chr2	11148	11294	147	0.146106	0.0047458
chr2	868289	868543	255	0.167981	1.6209e-05
chr2	868656	868877	222	0.171319	8.5508e-09
chr2	868896	869247	352	0.219228	3.1161e-24
chr2	869248	869536	289	0.116254	0.0028772
chr2	1477206	1477461	256	0.236995	3.2939e-14
chr2	18584480	18584877	398	0.151452	8.0534e-11
chr2	38074824	38074917	94	0.13608	0.035385
chr2	42493239	42493378	140	0.11448	2.7448e-09
chr2	43100865	43101040	176	0.192962	0.0014203
chr2	89585591	89585866	276	0.119167	9.6124e-05
chr2	90244961	90245595	635	0.134857	0.015523
chr2	95789480	95790050	571	0.119829	7.5528e-05
chr2	105236956	105237110	155	0.29148	0.011181
chr2	113235815	113236131	317	-0.261093	2.6109e-13
chr2	117858493	117858906	414	0.176578	0.010185
chr2	128901800	128902788	989	0.21385	1.0227e-05
chr2	130570704	130571011	308	0.200112	4.4844e-09
chr2	187003231	187003623	393	0.162046	0.0011864
chr2	209208536	209209460	925	-0.217601	1.04e-11
chr2	237156998	237157226	229	0.147989	0.014996
chr2	237923671	237923891	221	0.14535	0.021286
chr3	11032	11325	294	0.214267	2.6154e-17
chr3	9600784	9601153	370	0.127831	6.1935e-05
chr3	9946071	9946552	482	0.129829	0.0013018
chr3	13932964	13933031	68	0.132717	0.00044274
chr3	42685717	42685947	231	0.188091	0.00010952
chr3	42686109	42686264	156	0.157166	0.00021029
chr3	42686265	42686348	84	0.255757	0.010788
chr3	48210730	48210897	168	0.105855	0.00055283
chr3	48656698	48656849	152	0.108121	9.4307e-08
chr3	48656971	48657241	271	0.246585	6.0145e-08
chr3	51707098	51707566	469	0.194183	1.1116e-05
chr3	51955807	51955941	135	0.197091	0.0060536
chr3	75396051	75396695	645	0.182638	1.1084e-07
chr3	128496476	128496851	376	0.136157	3.2295e-08
chr3	194270681	194270942	262	-0.150811	0.0048167
chr4	967612	967904	293	0.217633	6.1185e-06
chr4	6105520	6105736	217	0.137008	0.00047723
chr4	11368729	11369181	453	0.217513	7.2474e-05
chr4	18418616	18418823	208	0.108053	0.0038245
chr4	46723814	46724637	824	0.201545	3.2836e-07
chr4	57195588	57195935	348	0.228005	1.7631e-05
chr4	62816669	62816884	216	0.261255	3.6126e-06
chr4	183721658	183722117	460	0.21578	0.00014081
chr5	12466	13108	643	0.121604	5.4727e-19
chr5	1634896	1635072	177	0.25814	0.006163
chr5	16178987	16179199	213	0.106906	0.0029574
chr5	23506680	23507585	906	0.222473	3.9505e-09
chr5	28927566	28928517	952	0.287527	2.5386e-36
chr5	42923944	42924281	338	0.152417	0.046359
chr5	76732504	76733086	583	-0.108536	0.037739
chr5	95959940	95960393	454	-0.186249	0.030843
chr5	101783245	101784063	819	0.206369	0.0080094
chr5	127569648	127569810	163	0.178917	4.0529e-05
chr5	140710364	140710604	241	0.334245	0.021926
chr5	157143410	157143772	363	0.160182	9.3606e-11
chr5	172669847	172670022	176	0.117892	9.6196e-05
chr5	172683699	172683862	164	0.200851	0.00080796
chr5	172683956	172684622	667	0.137721	0.0069458
chr5	178165573	178165849	277	0.215991	0.00060557
chr5	179632397	179632927	531	0.123823	2.8669e-10
chr5	180313711	180314254	544	-0.248725	2.8874e-13
chr6	292020	292259	240	0.178928	5.214e-07
chr6	11087066	11087303	238	0.105252	0.011538
chr6	16181019	16181309	291	0.128663	0.025535
chr6	18019625	18020142	518	0.166629	0.0052107
chr6	25139670	25139864	195	0.183625	1.7484e-06
chr6	31682872	31683507	636	0.186503	0.0084325
chr6	37649027	37649260	234	0.253279	3.1534e-10
chr6	73354017	73354576	560	0.147108	7.4742e-09
chr6	73394631	73395155	525	0.138253	0.0061723
chr6	112366792	112367406	615	0.181063	0.00064675
chr6	112367410	112367556	147	0.264452	3.2559e-06
chr6	127475792	127476048	257	0.169679	0.0064952
chr6	157510622	157510902	281	-0.24373	0.014843
chr7	27143782	27144058	277	0.186287	0.00010495
chr7	39130864	39131582	719	0.210273	5.849e-07
chr7	54697697	54698077	381	0.245773	2.2325e-15
chr7	55004349	55005740	1392	0.173598	1.8694e-11
chr7	66506074	66506188	115	0.327154	2.8352e-08
chr7	76150363	76150562	200	0.254171	7.6851e-08
chr7	117427400	117427612	213	0.153917	2.7116e-05
chr7	130940714	130942584	1871	-0.126501	0.00059651
chr7	150322862	150323048	187	0.104723	0.00058938
chr7	155206321	155206502	182	-0.100104	0.0015264
chr7	155803140	155803302	163	0.141932	0.00064518
chr7	157613034	157613466	433	0.235311	3.8845e-12
chr7	157613474	157614046	573	0.186371	2.4489e-07
chr8	2127241	2127622	382	0.258106	0.0023176
chr8	2127741	2128001	261	0.238514	1.8061e-11
chr8	2727637	2727872	236	0.116717	0.022219
chr8	35235192	35235567	376	0.144733	0.00022706
chr8	37842076	37842413	338	-0.166888	8.0141e-11
chr8	39471115	39471531	417	0.357271	0.00044403
chr8	51409382	51409612	231	0.17139	0.00026377
chr8	57142695	57142931	237	0.212822	6.9821e-06
chr8	57142939	57143685	747	0.219262	0.0078085
chr8	143038689	143039506	818	0.187544	0.0003817
chr8	143705689	143705828	140	0.10908	0.023096
chr8	143706393	143706749	357	0.206703	9.2646e-10
chr8	143728022	143728601	580	0.220733	1.4706e-10
chr8	144109503	144110138	636	0.26406	1.7839e-20
chr8	144524553	144525026	474	0.171896	0.016866
chr9	6716305	6716539	235	0.169268	0.044565
chr9	34370952	34371336	385	0.300016	9.6396e-29
chr9	34371349	34371599	251	0.145727	3.8205e-05
chr9	35080802	35081039	238	0.154457	0.03623
chr9	37787105	37787418	314	0.191828	0.00012159
chr9	38487714	38488128	415	0.286519	9.8025e-07
chr9	39533652	39534267	616	0.213908	4.1814e-10
chr9	39603988	39604146	159	0.217526	0.041908
chr9	40107372	40107689	318	0.206076	0.0005756
chr9	42288374	42288836	463	0.185558	6.8704e-12
chr9	42568365	42569418	1054	0.133889	1.5995e-12
chr9	61854426	61855428	1003	0.163292	1.1023e-05
chr9	61860249	61860600	352	0.173784	7.5548e-07
chr9	62737973	62738471	499	0.170997	5.0849e-05
chr9	66268936	66269345	410	0.201353	0.00083779
chr9	67720235	67720693	459	0.132781	0.00038752
chr9	67725632	67726085	454	0.230308	3.3507e-07
chr9	69516434	69516617	184	0.101128	0.0011122
chr9	94591093	94591734	642	0.173976	2.4793e-14
chr9	95313103	95313459	357	0.14296	2.515e-06
chr10	1362778	1364058	1281	0.180364	1.1221e-07
chr10	2501148	2501969	822	0.250642	1.1645e-13
chr10	22334525	22334860	336	0.143307	0.0020479
chr10	47565619	47565782	164	0.123924	0.022236
chr10	47565786	47565919	134	0.188681	0.046843
chr10	65054033	65054433	401	0.134645	0.0016447
chr10	100519892	100520002	111	0.165317	0.023935
chr10	119818783	119819077	295	0.136244	8.2533e-06
chr10	121484511	121485078	568	-0.252025	0.00059883
chr10	132964642	132965230	589	-0.129088	0.047482
chr10	133527713	133528367	655	0.132145	0.00074819
chr11	316504	316608	105	0.150205	0.026875
chr11	6570836	6571628	793	0.136557	0.0025861
chr11	31987497	31987566	70	0.108641	0.0034738
chr11	45649648	45650078	431	0.120681	2.126e-07
chr11	57903698	57904237	540	-0.170072	0.028972
chr11	57904436	57904919	484	-0.300073	0.0090672
chr11	66294551	66294820	270	0.143029	0.016099
chr11	66294833	66295258	426	0.117916	0.0032663
chr11	75429923	75430084	162	0.138004	0.0029996
chr11	78196166	78196374	209	0.204392	0.0095418
chr11	89896617	89896916	300	0.229983	5.5717e-07
chr11	89947626	89947931	306	0.22352	3.0497e-07
chr12	31252003	31252611	609	0.154364	0.010079
chr12	63821587	63822210	624	0.179457	0.000378
chr12	79710771	79711140	370	0.214468	6.0378e-08
chr12	113077660	113077813	154	0.138485	0.0013701
chr12	131808684	131809352	669	0.250571	4.8848e-14
chr12	132836261	132836444	184	0.165665	0.041736
chr13	19382230	19382565	336	0.271291	0.00011141
chr13	20142652	20143160	509	0.306368	2.4059e-15
chr13	20414719	20415401	683	0.165258	0.0010846
chr13	21326160	21326498	339	0.179326	0.00022931
chr13	23945520	23946369	850	0.249311	4.5747e-10
chr13	24637709	24638419	711	0.186832	1.8988e-06
chr13	47160917	47161353	437	0.168056	0.0044161
chr13	49221009	49221069	61	0.125642	0.0025964
chr13	80654739	80654928	190	0.164417	0.0014622
chr13	90145241	90146076	836	-0.2256	0.004443
chr13	110812222	110812878	657	0.133575	0.0047263
chr13	112342996	112343326	331	0.186514	0.0006281
chr14	30690509	30691082	574	0.189417	1.2124e-08
chr14	33799756	33799963	208	0.2494	2.8049e-08
chr14	33799982	33800135	154	0.149654	0.00094297
chr14	33800140	33800336	197	0.212504	1.2096e-08
chr14	33800700	33801043	344	0.185671	0.004618
chr14	64541632	64541861	230	0.11499	0.001251
chr14	64601719	64601787	69	0.27172	0.015227
chr14	69573274	69573684	411	0.149237	0.001368
chr14	69850200	69850585	386	0.151935	0.0021527
chr14	70223570	70223921	352	0.341628	0.022204
chr14	93938921	93939410	490	0.16556	2.9805e-06
chr14	94218378	94218622	245	0.159497	0.00038624
chr14	99174432	99174532	101	0.17833	0.00505
chr14	99675398	99675962	565	0.160125	0.001994
chr14	101584578	101584669	92	0.148273	3.4867e-06
chr14	102507584	102507974	391	0.122604	9.5077e-09
chr14	105112850	105113002	153	0.114415	1.5441e-07
chr15	22417496	22418153	658	0.149791	0.003686
chr15	27573974	27574506	533	0.11254	0.0061884
chr15	30816515	30817155	641	0.196038	9.9677e-06
chr15	31483440	31483495	56	0.138561	0.019732
chr15	62224126	62224428	303	0.123331	0.0087184
chr15	68930509	68930788	280	0.231759	0.00012195
chr15	71215054	71215226	173	0.227102	0.0048447
chr16	252481	253223	743	-0.128469	6.5348e-05
chr16	1494894	1495659	766	-0.100405	1.645e-08
chr16	87648279	87648655	377	-0.302025	2.6533e-06
chr17	2041402	2041797	396	0.103373	0.036701
chr17	4656773	4656957	185	0.182885	0.007501
chr17	5770957	5771576	620	0.395367	2.2013e-08
chr17	6237978	6238707	730	0.144632	0.049716
chr17	6654790	6655765	976	0.325695	1.8654e-14
chr17	11598460	11598541	82	0.107818	0.041435
chr17	16485954	16486973	1020	-0.157159	0.022825
chr17	20896095	20896511	417	0.313926	6.1771e-08
chr17	28381402	28381661	260	0.179501	9.902e-05
chr17	40779548	40779826	279	0.128026	0.0056148
chr17	43359868	43360651	784	0.17654	0.00087146
chr17	45602191	45602245	55	0.246477	0.03277
chr17	48604896	48605063	168	-0.263532	0.0010916
chr17	48607933	48608251	319	0.177256	0.00022392
chr17	68413959	68414070	112	-0.139048	0.00010823
chr18	12076400	12076902	503	0.270217	7.0578e-05
chr18	14999525	14999653	129	0.243985	0.0019334
chr18	26133631	26134318	688	0.15827	0.0065677
chr18	46433278	46433380	103	0.274721	0.016418
chr18	50729309	50729572	264	0.237661	1.7522e-06
chr18	61554157	61554599	443	0.313673	2.8765e-19
chr18	79962910	79963573	664	-0.180754	0.00049437
chr18	80147168	80147561	394	0.225312	4.8054e-13
chr18	80147641	80147993	353	0.18297	0.0075038
chr18	80159597	80160359	763	0.215627	4.4593e-15
chr18	80160360	80160538	179	0.317684	5.3077e-10
chr18	80262572	80262815	244	0.146391	5.8401e-11
chr19	12873243	12873701	459	0.183885	8.4058e-20
chr19	12873708	12873917	210	0.116511	0.0025522
chr19	19514206	19514549	344	0.33701	1.0023e-07
chr19	19514552	19514864	313	0.19216	4.8597e-06
chr19	19540250	19540377	128	0.273792	1.13e-12
chr19	22517806	22518205	400	0.220621	0.0082367
chr19	37334749	37335117	369	0.21202	0.034774
chr19	39891703	39892224	522	0.195913	4.2231e-16
chr19	48194952	48195178	227	0.165629	1.3506e-06
chr19	53197625	53197926	302	0.338357	5.1448e-07
chr19	53423242	53423511	270	0.312425	0.0045958
chr19	54966265	54966911	647	-0.222515	0.0009071
chr19	56838728	56839286	559	-0.12371	0.00014065
chr19	58350549	58350698	150	0.198495	0.002117
chr20	3751621	3751808	188	0.154372	0.0062071
chr20	3751818	3752035	218	0.239349	2.9814e-05
chr20	5504299	5504733	435	0.172757	1.5182e-11
chr20	20856319	20856992	674	0.376344	0.024096
chr20	30289062	30291478	2417	0.222811	0.0045087
chr20	30300200	30300475	276	0.200102	0.046939
chr20	30376769	30376914	146	0.167529	0.0024109
chr20	30488218	30489326	1109	0.22501	2.0247e-21
chr20	30489497	30489931	435	0.207534	0.011376
chr20	30585090	30585376	287	0.230868	0.004098
chr20	30585909	30586486	578	0.140151	0.0071035
chr20	30724405	30725533	1129	0.152247	0.00044238
chr20	30813584	30813824	241	0.256325	3.1631e-09
chr20	30891603	30893599	1997	0.250698	5.9383e-34
chr20	30898579	30899140	562	0.143009	0.0038026
chr20	30899750	30900838	1089	0.23684	6.319e-10
chr20	44750113	44750797	685	0.180177	0.017439
chr20	45304127	45304565	439	0.177765	5.8572e-11
chr20	47978535	47978759	225	-0.154748	4.1502e-05
chr20	48384549	48385033	485	0.189729	1.0856e-10
chr20	58854879	58855049	171	-0.108458	0.0006666
chr20	58889667	58889916	250	-0.250669	2.7513e-11
chr20	62561351	62562071	721	0.175424	0.0074296
chr20	63322555	63322907	353	0.202802	0.0013251
chr21	13979766	13980047	282	-0.339254	0.0026009
chr21	33033082	33033754	673	-0.184148	0.010857
chr21	41247667	41248363	697	-0.240613	0.00076857
chr22	17581286	17581998	713	0.126305	0.033508
chr22	18048450	18048766	317	0.24872	0.00048399
chr22	24763945	24764222	278	0.143023	3.3926e-07
chr22	27785239	27785437	199	0.19576	0.025004
chr22	30921990	30922631	642	0.235544	4.042e-07
chr22	36564452	36564777	326	0.191825	0.0085214
chr22	42152255	42153040	786	0.104472	0.02514
chr22	45437452	45437596	145	0.27384	4.9683e-06
chr22	50177709	50177873	165	0.133263	8.0558e-05
chr22	50177885	50178066	182	0.319144	3.0903e-17
